# Evolution of enhanced innate immune evasion by the SARS-CoV-2 B.1.1.7 UK variant

**DOI:** 10.1101/2021.06.06.446826

**Authors:** Lucy G Thorne, Mehdi Bouhaddou, Ann-Kathrin Reuschl, Lorena Zuliani-Alvarez, Ben Polacco, Adrian Pelin, Jyoti Batra, Matthew V.X. Whelan, Manisha Ummadi, Ajda Rojc, Jane Turner, Kirsten Obernier, Hannes Braberg, Margaret Soucheray, Alicia Richards, Kuei-Ho Chen, Bhavya Harjai, Danish Memon, Myra Hosmillo, Joseph Hiatt, Aminu Jahun, Ian G. Goodfellow, Jacqueline M. Fabius, Kevan Shokat, Natalia Jura, Klim Verba, Mahdad Noursadeghi, Pedro Beltrao, Danielle L. Swaney, Adolfo Garcia-Sastre, Clare Jolly, Greg J. Towers, Nevan J. Krogan

## Abstract

Emergence of SARS-CoV-2 variants, including the globally successful B.1.1.7 lineage, suggests viral adaptations to host selective pressures resulting in more efficient transmission. Although much effort has focused on Spike adaptation for viral entry and adaptive immune escape, B.1.1.7 mutations outside Spike likely contribute to enhance transmission. Here we used unbiased abundance proteomics, phosphoproteomics, mRNA sequencing and viral replication assays to show that B.1.1.7 isolates more effectively suppress host innate immune responses in airway epithelial cells. We found that B.1.1.7 isolates have dramatically increased subgenomic RNA and protein levels of Orf9b and Orf6, both known innate immune antagonists. Expression of Orf9b alone suppressed the innate immune response through interaction with TOM70, a mitochondrial protein required for RNA sensing adaptor MAVS activation, and Orf9b binding and activity was regulated via phosphorylation. We conclude that B.1.1.7 has evolved beyond the Spike coding region to more effectively antagonise host innate immune responses through upregulation of specific subgenomic RNA synthesis and increased protein expression of key innate immune antagonists. We propose that more effective innate immune antagonism increases the likelihood of successful B.1.1.7 transmission, and may increase *in vivo* replication and duration of infection.
