## Supplementary material for "Evolution of enhanced innate immune evasion by the SARS-CoV-2 B.1.1.7 UK variant": Table S3

### Sheet: RNA_ISGs
Label	Gene_Name	log2FC	pvalue	adj.pvalue
Kent_10h-IC19_10h	IFNB1	-2.63781	0.123004	0
Kent_10h-IC19_10h	CD274	-2.32791	0.0215939	0
Kent_10h-IC19_10h	CXCL10	-2.08911	0.0789252	0
Kent_10h-IC19_10h	MX2	-1.81273	1.66098e-09	7.90777e-07
Kent_10h-IC19_10h	USP18	-1.79512	0.00149312	0
Kent_10h-IC19_10h	EPSTI1	-1.76959	0.0135879	0
Kent_10h-IC19_10h	OAS2	-1.57276	1.02173e-18	1.7836e-15
Kent_10h-IC19_10h	MX1	-1.43629	1.16525e-21	3.05119e-18
Kent_10h-IC19_10h	CMPK2	-1.41719	1.76098e-06	0.000341566
Kent_10h-IC19_10h	RSAD2	-1.40573	1.48534e-11	1.11124e-08
Kent_10h-IC19_10h	IFIT1	-1.24483	1.34376e-07	4.39829e-05
Kent_10h-IC19_10h	IFI44L	-1.24078	1.88909e-07	5.81951e-05
Kent_10h-IC19_10h	DDX60	-1.22805	7.70392e-07	0.000169847
Kent_10h-IC19_10h	IFIT3	-1.22264	0.000583192	0.0509029
Kent_10h-IC19_10h	IFI35	-1.20559	3.25638e-05	0.00426341
Kent_10h-IC19_10h	HERC6	-1.19919	0.000216637	0.0231537
Kent_10h-IC19_10h	IFIT2	-1.18094	2.2833e-06	0.000412332
Kent_10h-IC19_10h	IRF7	-1.17837	0.00124051	0
Kent_10h-IC19_10h	DDX60L	-1.15414	3.11822e-05	0.00418721
Kent_10h-IC19_10h	IFIT5	-1.06399	8.08599e-05	0.00962416
Kent_10h-IC19_10h	OAS3	-1.04737	2.97578e-08	1.03895e-05
Kent_10h-IC19_10h	PARP14	-0.988396	3.08469e-11	2.01931e-08
Kent_10h-IC19_10h	LGALS9	-0.926498	0.00580777	0.295294
Kent_10h-IC19_10h	OAS1	-0.922854	2.03186e-05	0.00287591
Kent_10h-IC19_10h	IFI44	-0.887705	0.00373025	0.224544
Kent_10h-IC19_10h	ISG15	-0.866174	0.0116605	0.480834
Kent_10h-IC19_10h	STAT1	-0.843443	6.97257e-14	7.30307e-11
Kent_10h-IC19_10h	ISG20	-0.82761	0.0324699	0
Kent_10h-IC19_10h	IFIH1	-0.827043	0.000352342	0.0348154
Kent_10h-IC19_10h	DDX58	-0.802036	0.00563938	0.289543
Kent_10h-IC19_10h	SAMD9L	-0.800638	0.00734543	0.348296
Kent_10h-IC19_10h	TRIM21	-0.780945	0.075773	0
Kent_10h-IC19_10h	PARP12	-0.766818	0.000473629	0.0442928
Kent_10h-IC19_10h	UBE2L6	-0.690881	0.0154848	0.559267
Kent_10h-IC19_10h	EIF2AK2	-0.674326	2.51444e-07	6.9306e-05
Kent_10h-IC19_10h	OASL	-0.665865	0.00454165	0.255748
Kent_10h-IC19_10h	STAT2	-0.633904	0.00670584	0.331952
Kent_10h-IC19_10h	IFI16	-0.624428	0.0787769	0
Kent_10h-IC19_10h	IFI27	-0.585643	0.000596888	0.0512443
Kent_10h-IC19_10h	DHX58	-0.573386	0.0903619	0
Kent_10h-IC19_10h	IFI6	-0.537022	7.94474e-07	0.000169847
Kent_10h-IC19_10h	RTP4	-0.5163	0.588925	0
Kent_10h-IC19_10h	ADAR	-0.396797	1.49848e-06	0.000301828
Kent_10h-IC19_10h	SP110	-0.319187	0.345018	0.999141
Kent_10h-IC19_10h	IL6	-0.181204	0.719639	0
Kent_10h-IC19_10h	CCL2	0.202878	0.885524	0
Kent_10h-IC19_10h	IFITM1	0.251568	0.844241	0
Kent_10h-VIC_10h	USP18	-1.15424	0.059814	0.999897
Kent_10h-VIC_10h	IFITM1	-1.07711	0.314336	0.999897
Kent_10h-VIC_10h	HERC6	-1.03579	0.00179771	0.999897
Kent_10h-VIC_10h	OAS2	-0.966598	4.7789e-07	0.00288237
Kent_10h-VIC_10h	IFNB1	-0.957492	0.678595	0.999897
Kent_10h-VIC_10h	IFI35	-0.942141	0.00160646	0.999897
Kent_10h-VIC_10h	DDX60	-0.933333	0.000236856	0.365442
Kent_10h-VIC_10h	EPSTI1	-0.870518	0.289305	0.999897
Kent_10h-VIC_10h	IRF7	-0.854078	0.0238435	0.999897
Kent_10h-VIC_10h	MX1	-0.7914	6.2272e-07	0.00288237
Kent_10h-VIC_10h	LGALS9	-0.791389	0.0185891	0.999897
Kent_10h-VIC_10h	CXCL10	-0.776349	0.425049	0.999897
Kent_10h-VIC_10h	RTP4	-0.76775	0.385065	0.999897
Kent_10h-VIC_10h	DDX60L	-0.760808	0.00776997	0.999897
Kent_10h-VIC_10h	IFI44L	-0.739649	0.00412981	0.999897
Kent_10h-VIC_10h	MX2	-0.732373	0.0353742	0.999897
Kent_10h-VIC_10h	ISG15	-0.706762	0.0308075	0.999897
Kent_10h-VIC_10h	IFI27	-0.594307	0.000450922	0.569228
Kent_10h-VIC_10h	IFI6	-0.539142	3.69305e-08	0.000512817
Kent_10h-VIC_10h	RSAD2	-0.53749	0.0208668	0.999897
Kent_10h-VIC_10h	OAS3	-0.503693	8.69456e-06	0.0301832
Kent_10h-VIC_10h	STAT1	-0.497719	2.39827e-05	0.0666046
Kent_10h-VIC_10h	IFI44	-0.494767	0.118683	0.999897
Kent_10h-VIC_10h	SP110	-0.491376	0.120603	0.999897
Kent_10h-VIC_10h	OAS1	-0.477805	0.0268338	0.999897
Kent_10h-VIC_10h	IFIT2	-0.453833	0.0527046	0.999897
Kent_10h-VIC_10h	PARP14	-0.418559	0.00862133	0.999897
Kent_10h-VIC_10h	UBE2L6	-0.398588	0.164904	0.999897
Kent_10h-VIC_10h	IFIT1	-0.388944	0.124641	0.999897
Kent_10h-VIC_10h	DHX58	-0.368958	0.280723	0.999897
Kent_10h-VIC_10h	DDX58	-0.336234	0.281789	0.999897
Kent_10h-VIC_10h	EIF2AK2	-0.335266	0.0138553	0.999897
Kent_10h-VIC_10h	STAT2	-0.325198	0.170961	0.999897
Kent_10h-VIC_10h	TRIM21	-0.302614	0.513741	0.999897
Kent_10h-VIC_10h	IFIT3	-0.269721	0.180356	0.999897
Kent_10h-VIC_10h	IFI16	-0.265333	0.499895	0.999897
Kent_10h-VIC_10h	ISG20	-0.250208	0.546841	0.999897
Kent_10h-VIC_10h	IFIT5	-0.250167	0.399182	0.999897
Kent_10h-VIC_10h	CMPK2	-0.248556	0.479204	0.999897
Kent_10h-VIC_10h	PARP12	-0.228672	0.357132	0.999897
Kent_10h-VIC_10h	ADAR	-0.189041	0.0294441	0.999897
Kent_10h-VIC_10h	CD274	-0.165999	0.903395	0.999897
Kent_10h-VIC_10h	IFIH1	-0.104073	0.675585	0.999897
Kent_10h-VIC_10h	OASL	-0.0633167	0.804777	0.999897
Kent_10h-VIC_10h	SAMD9L	0.0174377	0.956976	0.999897
Kent_10h-VIC_10h	IL6	0.349299	0.514496	0.999897
Kent_10h-VIC_10h	CCL2	1.17981	0.476445	0.999897
Kent_24h-IC19_24h	CXCL10	-3.23284	2.24049e-10	3.82227e-08
Kent_24h-IC19_24h	IFITM1	-1.57113	0.0900632	0
Kent_24h-IC19_24h	CD274	-1.53341	0.0138716	0
Kent_24h-IC19_24h	IFIT3	-1.48566	2.30086e-27	7.85053e-24
Kent_24h-IC19_24h	SAMD9L	-1.46911	1.62023e-09	1.97436e-07
Kent_24h-IC19_24h	RSAD2	-1.44641	5.40939e-22	9.22842e-19
Kent_24h-IC19_24h	IFNB1	-1.41515	0.00391	0.0519102
Kent_24h-IC19_24h	LGALS9	-1.38756	8.87594e-05	0.00268006
Kent_24h-IC19_24h	IFI35	-1.32297	8.68668e-06	0.000379987
Kent_24h-IC19_24h	IFI16	-1.31938	0.000140845	0.00390701
Kent_24h-IC19_24h	ISG15	-1.30129	0.0014345	0.0255372
Kent_24h-IC19_24h	EPSTI1	-1.28686	0.0769388	0
Kent_24h-IC19_24h	IFIT2	-1.19579	2.58944e-16	1.47253e-13
Kent_24h-IC19_24h	IFI6	-1.13915	1.51242e-18	1.72013e-15
Kent_24h-IC19_24h	CCL2	-1.11757	0.804499	0
Kent_24h-IC19_24h	IFIT1	-1.10132	2.06763e-09	2.35158e-07
Kent_24h-IC19_24h	DDX60L	-1.0969	1.1472e-06	6.52374e-05
Kent_24h-IC19_24h	IFI27	-1.07685	2.96756e-05	0.00104385
Kent_24h-IC19_24h	ISG20	-1.06855	0.000301924	0.00730613
Kent_24h-IC19_24h	MX2	-1.0231	2.16986e-05	0.000831862
Kent_24h-IC19_24h	UBE2L6	-1.01872	0.000917998	0.0187557
Kent_24h-IC19_24h	USP18	-1.00158	0.0165477	0.139755
Kent_24h-IC19_24h	OAS1	-0.999673	1.89002e-08	1.57286e-06
Kent_24h-IC19_24h	PARP14	-0.996416	7.87157e-10	1.07431e-07
Kent_24h-IC19_24h	HERC6	-0.952201	0.0100285	0.10005
Kent_24h-IC19_24h	OAS2	-0.911327	2.10201e-11	3.98448e-09
Kent_24h-IC19_24h	DDX58	-0.877196	0.000111417	0.0032772
Kent_24h-IC19_24h	CMPK2	-0.866492	0.000322465	0.00764064
Kent_24h-IC19_24h	IFI44L	-0.862063	0.00033195	0.00776267
Kent_24h-IC19_24h	STAT2	-0.849954	0.000116507	0.00339763
Kent_24h-IC19_24h	MX1	-0.845257	3.30789e-08	2.68727e-06
Kent_24h-IC19_24h	IL6	-0.795476	0.0729378	0.329621
Kent_24h-IC19_24h	IFIT5	-0.792774	0.0220794	0.166671
Kent_24h-IC19_24h	STAT1	-0.66562	2.77435e-07	1.8204e-05
Kent_24h-IC19_24h	OAS3	-0.624269	9.29871e-09	8.34926e-07
Kent_24h-IC19_24h	ADAR	-0.573847	4.40457e-06	0.000208728
Kent_24h-IC19_24h	SP110	-0.56861	0.0459977	0.257708
Kent_24h-IC19_24h	IFI44	-0.544927	0.0695442	0.325043
Kent_24h-IC19_24h	TRIM21	-0.530795	0.227656	0.577947
Kent_24h-IC19_24h	PARP12	-0.493715	0.0526881	0.277426
Kent_24h-IC19_24h	IFIH1	-0.490609	0.00518297	0.0638422
Kent_24h-IC19_24h	OASL	-0.448836	0.00404392	0.05348
Kent_24h-IC19_24h	IRF7	-0.439037	0.132119	0.448101
Kent_24h-IC19_24h	DHX58	-0.40259	0.161517	0.486192
Kent_24h-IC19_24h	DDX60	-0.370566	0.121147	0.428556
Kent_24h-IC19_24h	EIF2AK2	-0.336201	0.0420216	0.247552
Kent_24h-IC19_24h	RTP4	-0.105166	0.860798	0
Kent_24h-VIC_24h	CCL2	-2.19546	0.354009	0
Kent_24h-VIC_24h	CXCL10	-2.19105	0.000119132	0
Kent_24h-VIC_24h	SAMD9L	-1.51074	1.78107e-09	3.43366e-07
Kent_24h-VIC_24h	USP18	-1.23069	0.00324268	0.0527229
Kent_24h-VIC_24h	LGALS9	-1.21852	0.00147784	0.0302173
Kent_24h-VIC_24h	IFI16	-1.13532	0.00205737	0.0380331
Kent_24h-VIC_24h	EPSTI1	-1.12665	0.149021	0
Kent_24h-VIC_24h	CD274	-1.10444	0.108189	0
Kent_24h-VIC_24h	RSAD2	-1.0629	6.52545e-13	4.40305e-10
Kent_24h-VIC_24h	IFIT3	-1.0477	1.32974e-12	7.17796e-10
Kent_24h-VIC_24h	IFI35	-1.03518	0.000820414	0.0208896
Kent_24h-VIC_24h	OAS1	-0.984774	3.5352e-08	4.77075e-06
Kent_24h-VIC_24h	IFIT1	-0.959307	9.0978e-07	7.92096e-05
Kent_24h-VIC_24h	IFI27	-0.926087	0.0007162	0.0187361
Kent_24h-VIC_24h	HERC6	-0.92314	0.0188569	0.160986
Kent_24h-VIC_24h	UBE2L6	-0.904092	0.00524965	0.073035
Kent_24h-VIC_24h	ISG15	-0.900142	0.00330032	0.0527436
Kent_24h-VIC_24h	DDX60L	-0.866174	0.00049829	0.0140014
Kent_24h-VIC_24h	IFI44L	-0.822747	0.000893662	0.0221284
Kent_24h-VIC_24h	MX2	-0.795509	0.00179905	0.0344372
Kent_24h-VIC_24h	STAT2	-0.776374	0.00118719	0.0258765
Kent_24h-VIC_24h	PARP14	-0.773616	4.96241e-07	4.96057e-05
Kent_24h-VIC_24h	IFITM1	-0.772378	0.478045	0
Kent_24h-VIC_24h	IFI6	-0.768891	1.68212e-07	1.81602e-05
Kent_24h-VIC_24h	OAS2	-0.764222	1.33432e-08	2.25083e-06
Kent_24h-VIC_24h	MX1	-0.740022	2.37241e-06	0.000188328
Kent_24h-VIC_24h	CMPK2	-0.73758	0.0028053	0.0482261
Kent_24h-VIC_24h	IFIT2	-0.730357	4.66657e-06	0.000292909
Kent_24h-VIC_24h	IFIT5	-0.689434	0.0597595	0.310596
Kent_24h-VIC_24h	DDX58	-0.647638	0.00709562	0.0886624
Kent_24h-VIC_24h	PARP12	-0.634952	0.0175502	0.155316
Kent_24h-VIC_24h	SP110	-0.622848	0.0374752	0.246096
Kent_24h-VIC_24h	STAT1	-0.560468	3.93015e-05	0.00186096
Kent_24h-VIC_24h	TRIM21	-0.503503	0.280671	0
Kent_24h-VIC_24h	IL6	-0.48133	0.581933	0
Kent_24h-VIC_24h	OAS3	-0.459475	3.30411e-05	0.00159246
Kent_24h-VIC_24h	IFI44	-0.440659	0.169217	0.518266
Kent_24h-VIC_24h	ADAR	-0.425233	0.00195186	0.0367109
Kent_24h-VIC_24h	ISG20	-0.413931	0.224624	0.600258
Kent_24h-VIC_24h	IFNB1	-0.401273	0.494567	0
Kent_24h-VIC_24h	IFIH1	-0.272418	0.124628	0.450901
Kent_24h-VIC_24h	EIF2AK2	-0.24953	0.131898	0.465639
Kent_24h-VIC_24h	IRF7	-0.248095	0.426875	0.760486
Kent_24h-VIC_24h	DDX60	-0.179928	0.473944	0.792549
Kent_24h-VIC_24h	RTP4	-0.11427	0.859762	0
Kent_24h-VIC_24h	OASL	0.108549	0.53569	0.831892
Kent_24h-VIC_24h	DHX58	0.255832	0.42251	0.757479
IC19_10h-VIC_10h	IFITM1	-1.32935	0.199686	0
IC19_10h-VIC_10h	RTP4	-0.256898	0.731532	0
IC19_10h-VIC_10h	SP110	-0.170776	0.558655	0
IC19_10h-VIC_10h	IFI27	-0.00932186	0.950552	0.999935
IC19_10h-VIC_10h	IFI6	-0.00247507	0.980246	0.999935
IC19_10h-VIC_10h	LGALS9	0.135383	0.623841	0
IC19_10h-VIC_10h	ISG15	0.157291	0.576914	0
IC19_10h-VIC_10h	HERC6	0.166665	0.500615	0
IC19_10h-VIC_10h	DHX58	0.202811	0.501486	0
IC19_10h-VIC_10h	ADAR	0.20743	0.0106541	0.375657
IC19_10h-VIC_10h	IFI35	0.260044	0.283493	0
IC19_10h-VIC_10h	UBE2L6	0.290448	0.247693	0
IC19_10h-VIC_10h	DDX60	0.294077	0.144377	0.999935
IC19_10h-VIC_10h	STAT2	0.307833	0.135433	0.999935
IC19_10h-VIC_10h	IRF7	0.321243	0.282514	0
IC19_10h-VIC_10h	EIF2AK2	0.338238	0.00594051	0.273647
IC19_10h-VIC_10h	STAT1	0.344231	0.000400673	0.0369136
IC19_10h-VIC_10h	IFI16	0.349701	0.291005	0
IC19_10h-VIC_10h	DDX60L	0.393369	0.0842227	0
IC19_10h-VIC_10h	IFI44	0.39385	0.130191	0
IC19_10h-VIC_10h	OAS1	0.444879	0.0258948	0.603998
IC19_10h-VIC_10h	DDX58	0.462006	0.077858	0
IC19_10h-VIC_10h	TRIM21	0.480578	0.229305	0
IC19_10h-VIC_10h	IFI44L	0.504668	0.0121649	0.392493
IC19_10h-VIC_10h	IL6	0.529283	0.29355	0
IC19_10h-VIC_10h	PARP12	0.535829	0.0128199	0.406647
IC19_10h-VIC_10h	OAS3	0.54322	6.18696e-08	2.94499e-05
IC19_10h-VIC_10h	PARP14	0.568987	1.43233e-05	0.00227263
IC19_10h-VIC_10h	ISG20	0.580105	0.0894732	0
IC19_10h-VIC_10h	OASL	0.600254	0.00973805	0.359481
IC19_10h-VIC_10h	OAS2	0.612824	0.0208824	0.547116
IC19_10h-VIC_10h	USP18	0.633019	0.155938	0
IC19_10h-VIC_10h	MX1	0.64305	3.0681e-07	7.96591e-05
IC19_10h-VIC_10h	IFIH1	0.722044	0.000814468	0.0726913
IC19_10h-VIC_10h	IFIT2	0.728621	0.00127913	0.0937135
IC19_10h-VIC_10h	IFIT5	0.813601	0.000649339	0
IC19_10h-VIC_10h	SAMD9L	0.818086	0.00376224	0
IC19_10h-VIC_10h	IFIT1	0.853159	2.18142e-05	0.00327902
IC19_10h-VIC_10h	RSAD2	0.863302	6.49365e-06	0.00123639
IC19_10h-VIC_10h	EPSTI1	0.89578	0.119724	0
IC19_10h-VIC_10h	IFIT3	0.966649	0.00416774	0.224586
IC19_10h-VIC_10h	CCL2	0.977385	0.536756	0
IC19_10h-VIC_10h	MX2	1.07934	1.21428e-05	0
IC19_10h-VIC_10h	CMPK2	1.16006	1.83437e-05	0
IC19_10h-VIC_10h	CXCL10	1.29962	0.0304638	0
IC19_10h-VIC_10h	IFNB1	1.62953	0.250091	0
IC19_10h-VIC_10h	CD274	2.15654	0.0170976	0
IC19_24h-VIC_24h	CCL2	-1.15828	0.473057	0
IC19_24h-VIC_24h	USP18	-0.217759	0.373607	0.999624
IC19_24h-VIC_24h	PARP12	-0.139164	0.406023	0.999624
IC19_24h-VIC_24h	SP110	-0.0476714	0.80013	0.999624
IC19_24h-VIC_24h	SAMD9L	-0.035733	0.800003	0.999624
IC19_24h-VIC_24h	RTP4	-0.0122294	0.978516	0
IC19_24h-VIC_24h	OAS1	0.021655	0.853391	0.999624
IC19_24h-VIC_24h	TRIM21	0.0313162	0.919594	0.999624
IC19_24h-VIC_24h	HERC6	0.0313485	0.899427	0.999624
IC19_24h-VIC_24h	IFI44L	0.0498541	0.760488	0.999624
IC19_24h-VIC_24h	STAT2	0.0787451	0.600129	0.999624
IC19_24h-VIC_24h	EIF2AK2	0.0935696	0.441389	0.999624
IC19_24h-VIC_24h	IFIT5	0.105472	0.649123	0.999624
IC19_24h-VIC_24h	IFI44	0.108509	0.603507	0.999624
IC19_24h-VIC_24h	MX1	0.111535	0.282858	0.999624
IC19_24h-VIC_24h	STAT1	0.113162	0.227754	0.999624
IC19_24h-VIC_24h	UBE2L6	0.122789	0.528216	0.999624
IC19_24h-VIC_24h	CMPK2	0.136445	0.397226	0.999624
IC19_24h-VIC_24h	IFIT1	0.14727	0.254816	0.999624
IC19_24h-VIC_24h	IFI27	0.152897	0.368695	0.999624
IC19_24h-VIC_24h	OAS2	0.154458	0.0998005	0.999624
IC19_24h-VIC_24h	ADAR	0.156685	0.105179	0.999624
IC19_24h-VIC_24h	OAS3	0.171793	0.0324062	0.999624
IC19_24h-VIC_24h	EPSTI1	0.172966	0.690298	0
IC19_24h-VIC_24h	LGALS9	0.174416	0.414846	0.999624
IC19_24h-VIC_24h	IFI16	0.193293	0.345219	0.999624
IC19_24h-VIC_24h	DDX60	0.195589	0.275599	0.999624
IC19_24h-VIC_24h	IRF7	0.198142	0.343487	0.999624
IC19_24h-VIC_24h	IFIH1	0.226761	0.0823415	0.999624
IC19_24h-VIC_24h	PARP14	0.229515	0.0431456	0.999624
IC19_24h-VIC_24h	MX2	0.23655	0.135789	0.999624
IC19_24h-VIC_24h	DDX60L	0.237071	0.114968	0.999624
IC19_24h-VIC_24h	DDX58	0.237664	0.119864	0.999624
IC19_24h-VIC_24h	IFI35	0.296949	0.108883	0.999624
IC19_24h-VIC_24h	IL6	0.319183	0.623224	0.999624
IC19_24h-VIC_24h	IFI6	0.377934	0.000881137	0.0974658
IC19_24h-VIC_24h	RSAD2	0.391478	0.00012708	0.0182116
IC19_24h-VIC_24h	ISG15	0.413218	0.0229059	0.986576
IC19_24h-VIC_24h	IFIT3	0.446253	1.35653e-06	0.000388367
IC19_24h-VIC_24h	CD274	0.451518	0.223671	0.999624
IC19_24h-VIC_24h	IFIT2	0.473687	2.82181e-06	0.000722829
IC19_24h-VIC_24h	OASL	0.564073	6.99261e-06	0.00170165
IC19_24h-VIC_24h	DHX58	0.66639	0.0029104	0.248507
IC19_24h-VIC_24h	ISG20	0.668196	0.000910407	0.0984656
IC19_24h-VIC_24h	IFITM1	0.810018	0.158154	0
IC19_24h-VIC_24h	IFNB1	1.01297	0.00147854	0.146858
IC19_24h-VIC_24h	CXCL10	1.05585	1.50023e-06	0.000405646

### Sheet: AB_ISGs
Label	Protein	Gene_Name	log2FC	pvalue	adj.pvalue
Kent_10h-IC19_10h	O00182	LGALS9	-0.125842	0.433148	0.80613
Kent_24h-IC19_24h	O00182	LGALS9	-0.588798	0.00136583	0.219461
IC19_10h-VIC_10h	O00182	LGALS9	-0.194168	0.23167	0.538316
Kent_10h-VIC_10h	O00182	LGALS9	-0.32001	0.0558928	0.998832
IC19_24h-VIC_24h	O00182	LGALS9	0.20646	0.254469	0.879634
Kent_24h-VIC_24h	O00182	LGALS9	-0.382338	0.0423655	0.999858
Kent_10h-IC19_10h	O14879	IFIT3	-0.223747	0.112677	0.601113
Kent_24h-IC19_24h	O14879	IFIT3	-0.364165	0.0139763	0.482603
IC19_10h-VIC_10h	O14879	IFIT3	-0.0230816	0.865585	0.945565
Kent_10h-VIC_10h	O14879	IFIT3	-0.246829	0.0822441	0.998832
IC19_24h-VIC_24h	O14879	IFIT3	-0.104249	0.496619	0.951263
Kent_24h-VIC_24h	O14879	IFIT3	-0.468415	0.00570955	0.935144
Kent_10h-IC19_10h	O14933	UBE2L6	0.0524821	0.761014	0.932962
Kent_24h-IC19_24h	O14933	UBE2L6	-0.37312	0.0408971	0.642176
IC19_10h-VIC_10h	O14933	UBE2L6	-0.0684017	0.692057	0.86139
Kent_10h-VIC_10h	O14933	UBE2L6	-0.0159196	0.926409	0.998832
IC19_24h-VIC_24h	O14933	UBE2L6	0.105247	0.586406	0.956971
Kent_24h-VIC_24h	O14933	UBE2L6	-0.267873	0.175094	0.999858
Kent_10h-IC19_10h	O95786	DDX58	0.162023	0.617228	0.889915
Kent_24h-IC19_24h	O95786	DDX58	-0.423163	0.200222	0.933271
IC19_10h-VIC_10h	O95786	DDX58	-0.416562	0.207029	0.517292
Kent_10h-VIC_10h	O95786	DDX58	-0.254539	0.434596	0.998832
IC19_24h-VIC_24h	O95786	DDX58	0.333455	0.36136	0.923366
Kent_24h-VIC_24h	O95786	DDX58	-0.0897078	0.804033	0.999858
Kent_10h-IC19_10h	P00973	OAS1	0.0180563	0.931284	0.985419
Kent_24h-IC19_24h	P00973	OAS1	0.0991643	0.636785	0.999433
IC19_10h-VIC_10h	P00973	OAS1	-0.0632892	0.762725	0.900133
Kent_10h-VIC_10h	P00973	OAS1	-0.0452329	0.829065	0.998832
IC19_24h-VIC_24h	P00973	OAS1	-0.220822	0.351173	0.922812
Kent_24h-VIC_24h	P00973	OAS1	-0.121658	0.604576	0.999858
Kent_10h-IC19_10h	P05161	ISG15	-0.0521918	0.765752	0.933011
Kent_24h-IC19_24h	P05161	ISG15	-0.42754	0.0228733	0.579877
IC19_10h-VIC_10h	P05161	ISG15	-0.0494041	0.7779	0.907184
Kent_10h-VIC_10h	P05161	ISG15	-0.101596	0.563235	0.998832
IC19_24h-VIC_24h	P05161	ISG15	0.273426	0.172893	0.86138
Kent_24h-VIC_24h	P05161	ISG15	-0.154114	0.434592	0.999858
Kent_10h-IC19_10h	P09913	IFIT2	-0.108074	0.678429	0.908826
Kent_24h-IC19_24h	P09913	IFIT2	-0.600501	0.0303751	0.612833
IC19_10h-VIC_10h	P09913	IFIT2	-0.175101	0.503338	0.744229
Kent_10h-VIC_10h	P09913	IFIT2	-0.283175	0.283683	0.998832
IC19_24h-VIC_24h	P09913	IFIT2	0.01789	0.950941	0.992565
Kent_24h-VIC_24h	P09913	IFIT2	-0.582611	0.0565648	0.999858
Kent_10h-IC19_10h	P09914	IFIT1	-0.063011	0.785507	0.937063
Kent_24h-IC19_24h	P09914	IFIT1	-0.614841	0.0143931	0.484425
IC19_10h-VIC_10h	P09914	IFIT1	-0.00238215	0.991783	0.99527
Kent_10h-VIC_10h	P09914	IFIT1	-0.0653932	0.777624	0.998832
IC19_24h-VIC_24h	P09914	IFIT1	-0.0783443	0.76221	0.979618
Kent_24h-VIC_24h	P09914	IFIT1	-0.693186	0.0137075	0.999858
Kent_10h-IC19_10h	P19474	TRIM21	-0.174291	0.726402	0.92165
Kent_24h-IC19_24h	P19474	TRIM21	-0.129228	0.795144	0.999433
IC19_10h-VIC_10h	P19474	TRIM21	-0.18815	0.7057	0.869222
Kent_10h-VIC_10h	P19474	TRIM21	-0.36244	0.469233	0.998832
IC19_24h-VIC_24h	P19474	TRIM21	-0.521078	0.354214	0.922812
Kent_24h-VIC_24h	P19474	TRIM21	-0.650306	0.250564	0.999858
Kent_10h-IC19_10h	P19525	EIF2AK2	0.0775246	0.45769	0.817866
Kent_24h-IC19_24h	P19525	EIF2AK2	-0.142904	0.178389	0.924317
IC19_10h-VIC_10h	P19525	EIF2AK2	-0.0759714	0.466621	0.722776
Kent_10h-VIC_10h	P19525	EIF2AK2	0.00155326	0.98804	0.998832
IC19_24h-VIC_24h	P19525	EIF2AK2	0.0686749	0.555162	0.954903
Kent_24h-VIC_24h	P19525	EIF2AK2	-0.0742287	0.523955	0.999858
Kent_10h-IC19_10h	P20591	MX1	-0.024938	0.869195	0.965021
Kent_24h-IC19_24h	P20591	MX1	-0.361079	0.0258798	0.601055
IC19_10h-VIC_10h	P20591	MX1	-0.0826232	0.586688	0.800381
Kent_10h-VIC_10h	P20591	MX1	-0.107561	0.480315	0.998832
IC19_24h-VIC_24h	P20591	MX1	0.0301922	0.858474	0.984218
Kent_24h-VIC_24h	P20591	MX1	-0.330886	0.0622583	0.999858
Kent_10h-IC19_10h	P20592	MX2	0.249576	0.403459	0.789009
Kent_24h-IC19_24h	P20592	MX2	-0.641025	0.0408053	0.642176
IC19_10h-VIC_10h	P20592	MX2	-0.180945	0.54292	0.773995
Kent_10h-VIC_10h	P20592	MX2	0.0686314	0.816732	0.998832
IC19_24h-VIC_24h	P20592	MX2	0.0802474	0.808509	0.98268
Kent_24h-VIC_24h	P20592	MX2	-0.560778	0.102172	0.999858
Kent_10h-IC19_10h	P29728	OAS2	-0.264177	0.265039	0.708876
Kent_24h-IC19_24h	P29728	OAS2	-0.32112	0.178817	0.924317
IC19_10h-VIC_10h	P29728	OAS2	-0.0590228	0.800255	0.918122
Kent_10h-VIC_10h	P29728	OAS2	-0.3232	0.176151	0.998832
IC19_24h-VIC_24h	P29728	OAS2	0.198802	0.44903	0.940892
Kent_24h-VIC_24h	P29728	OAS2	-0.122318	0.639776	0.999858
Kent_10h-IC19_10h	P40305	IFI27	0.0170911	0.896782	0.973426
Kent_24h-IC19_24h	P40305	IFI27	#NAME?		0
IC19_10h-VIC_10h	P40305	IFI27	0.100308	0.401112	0.672665
Kent_10h-VIC_10h	P40305	IFI27	0.117399	0.380053	0.998832
IC19_24h-VIC_24h	P40305	IFI27	0.400544	0.0291591	0.686341
Kent_24h-VIC_24h	P40305	IFI27	#NAME?		0
Kent_10h-IC19_10h	P42224	STAT1	-0.00617655	0.961935	0.994813
Kent_24h-IC19_24h	P42224	STAT1	-0.307341	0.0264559	0.601055
IC19_10h-VIC_10h	P42224	STAT1	-0.0868122	0.504899	0.745043
Kent_10h-VIC_10h	P42224	STAT1	-0.0929887	0.475462	0.998832
IC19_24h-VIC_24h	P42224	STAT1	0.0814906	0.574914	0.956866
Kent_24h-VIC_24h	P42224	STAT1	-0.22585	0.130246	0.999858
Kent_10h-IC19_10h	P52630	STAT2	0.0833409	0.796417	0.941349
Kent_24h-IC19_24h	P52630	STAT2	-0.445637	0.177924	0.924317
IC19_10h-VIC_10h	P52630	STAT2	-0.460017	0.164984	0.488716
Kent_10h-VIC_10h	P52630	STAT2	-0.376677	0.251588	0.998832
IC19_24h-VIC_24h	P52630	STAT2	-0.199791	0.581357	0.956866
Kent_24h-VIC_24h	P52630	STAT2	-0.645428	0.0857731	0.999858
Kent_10h-IC19_10h	P55265	ADAR	-0.016824	0.87842	0.966697
Kent_24h-IC19_24h	P55265	ADAR	-0.0866342	0.434503	0.999433
IC19_10h-VIC_10h	P55265	ADAR	-0.101577	0.360962	0.640062
Kent_10h-VIC_10h	P55265	ADAR	-0.118401	0.288847	0.998832
IC19_24h-VIC_24h	P55265	ADAR	0.053625	0.663462	0.963311
Kent_24h-VIC_24h	P55265	ADAR	-0.0330092	0.788487	0.999858
Kent_10h-IC19_10h	P80217	IFI35	0.0814664	0.593286	0.877931
Kent_24h-IC19_24h	P80217	IFI35	-0.39289	0.0168546	0.514804
IC19_10h-VIC_10h	P80217	IFI35	-0.0891101	0.559386	0.784043
Kent_10h-VIC_10h	P80217	IFI35	-0.00764368	0.959882	0.998832
IC19_24h-VIC_24h	P80217	IFI35	0.326662	0.0663071	0.778082
Kent_24h-VIC_24h	P80217	IFI35	-0.0662278	0.697245	0.999858
Kent_10h-IC19_10h	Q13325	IFIT5	-0.018672	0.957769	0.993131
Kent_24h-IC19_24h	Q13325	IFIT5	-1.02719	0.00818983	0.384461
IC19_10h-VIC_10h	Q13325	IFIT5	-0.270681	0.446242	0.709582
Kent_10h-VIC_10h	Q13325	IFIT5	-0.289353	0.416022	0.998832
IC19_24h-VIC_24h	Q13325	IFIT5	0.659085	0.106591	0.86138
Kent_24h-VIC_24h	Q13325	IFIT5	-0.368103	0.355965	0.999858
Kent_10h-IC19_10h	Q15646	OASL	-0.263348	0.291121	0.719324
Kent_24h-IC19_24h	Q15646	OASL	-0.427462	0.0940529	0.79372
IC19_10h-VIC_10h	Q15646	OASL	-0.092211	0.708002	0.86998
Kent_10h-VIC_10h	Q15646	OASL	-0.355559	0.158979	0.998832
IC19_24h-VIC_24h	Q15646	OASL	-0.0953666	0.728923	0.973297
Kent_24h-VIC_24h	Q15646	OASL	-0.522828	0.0689099	0.999858
Kent_10h-IC19_10h	Q16666	IFI16	0.0273661	0.851211	0.960941
Kent_24h-IC19_24h	Q16666	IFI16	-0.00159609	0.991267	0.999433
IC19_10h-VIC_10h	Q16666	IFI16	-0.322144	0.0373674	0.360367
Kent_10h-VIC_10h	Q16666	IFI16	-0.294778	0.0546149	0.998832
IC19_24h-VIC_24h	Q16666	IFI16	-0.146816	0.372979	0.929605
Kent_24h-VIC_24h	Q16666	IFI16	-0.148412	0.367915	0.999858
Kent_10h-IC19_10h	Q460N5	PARP14	-0.758164	0.117683	0.602203
Kent_24h-IC19_24h	Q460N5	PARP14	-0.385105	0.41548	0.999433
IC19_10h-VIC_10h	Q460N5	PARP14	-0.340697	0.470433	0.72485
Kent_10h-VIC_10h	Q460N5	PARP14	-1.09886	0.0282095	0.998832
IC19_24h-VIC_24h	Q460N5	PARP14	0.259784	0.621237	0.961586
Kent_24h-VIC_24h	Q460N5	PARP14	-0.12532	0.811141	0.999858
Kent_10h-IC19_10h	Q53G44	IFI44L	-0.234957	0.48713	0.829872
Kent_24h-IC19_24h	Q53G44	IFI44L	-0.119668	0.722052	0.999433
IC19_10h-VIC_10h	Q53G44	IFI44L	0.221869	0.511401	0.750534
Kent_10h-VIC_10h	Q53G44	IFI44L	-0.0130876	0.968912	0.998832
IC19_24h-VIC_24h	Q53G44	IFI44L	-0.346914	0.361199	0.923366
Kent_24h-VIC_24h	Q53G44	IFI44L	-0.466582	0.22372	0.999858
Kent_10h-IC19_10h	Q5EBM0	CMPK2	-0.185827	0.447343	0.811445
Kent_24h-IC19_24h	Q5EBM0	CMPK2	-0.209655	0.392331	0.999433
IC19_10h-VIC_10h	Q5EBM0	CMPK2	-0.190512	0.436165	0.70081
Kent_10h-VIC_10h	Q5EBM0	CMPK2	-0.376338	0.13307	0.998832
IC19_24h-VIC_24h	Q5EBM0	CMPK2	0.0743072	0.7843	0.98268
Kent_24h-VIC_24h	Q5EBM0	CMPK2	-0.135348	0.618942	0.999858
Kent_10h-IC19_10h	Q8IY21	DDX60	0.313673	0.346127	0.755713
Kent_24h-IC19_24h	Q8IY21	DDX60	0.0303843	0.92642	0.999433
IC19_10h-VIC_10h	Q8IY21	DDX60	-0.43638	0.194764	0.509793
Kent_10h-VIC_10h	Q8IY21	DDX60	-0.122707	0.709667	0.998832
IC19_24h-VIC_24h	Q8IY21	DDX60	0.154622	0.674927	0.963311
Kent_24h-VIC_24h	Q8IY21	DDX60	0.185006	0.616159	0.999858
Kent_10h-IC19_10h	Q8TCB0	IFI44	-0.0425429	0.871798	0.965165
Kent_24h-IC19_24h	Q8TCB0	IFI44	-0.277319	0.299679	0.986193
IC19_10h-VIC_10h	Q8TCB0	IFI44	-0.215916	0.416761	0.68428
Kent_10h-VIC_10h	Q8TCB0	IFI44	-0.258459	0.332846	0.998832
IC19_24h-VIC_24h	Q8TCB0	IFI44	-0.137863	0.640835	0.961586
Kent_24h-VIC_24h	Q8TCB0	IFI44	-0.415181	0.16959	0.999858
Kent_10h-IC19_10h	Q8WXG1	RSAD2
Kent_24h-IC19_24h	Q8WXG1	RSAD2	-1.35876	0.0039276	0.284645
IC19_10h-VIC_10h	Q8WXG1	RSAD2
Kent_10h-VIC_10h	Q8WXG1	RSAD2
IC19_24h-VIC_24h	Q8WXG1	RSAD2	0.404324	0.225303	0.869306
Kent_24h-VIC_24h	Q8WXG1	RSAD2	-0.954433	0.0269085	0.999858
Kent_10h-IC19_10h	Q96AZ6	ISG20	-0.228949	0.388106	0.781866
Kent_24h-IC19_24h	Q96AZ6	ISG20	-0.730234	0.0109998	0.428991
IC19_10h-VIC_10h	Q96AZ6	ISG20	0.195051	0.460953	0.718836
Kent_10h-VIC_10h	Q96AZ6	ISG20	-0.0338981	0.897321	0.998832
IC19_24h-VIC_24h	Q96AZ6	ISG20	0.398862	0.184703	0.865992
Kent_24h-VIC_24h	Q96AZ6	ISG20	-0.331372	0.267032	0.999858
Kent_10h-IC19_10h	Q96C10	DHX58	#NAME?		0
Kent_24h-IC19_24h	Q96C10	DHX58	-0.497045	0.2121	0.947737
IC19_10h-VIC_10h	Q96C10	DHX58	Inf		0
Kent_10h-VIC_10h	Q96C10	DHX58
IC19_24h-VIC_24h	Q96C10	DHX58	-0.0792685	0.850108	0.98268
Kent_24h-VIC_24h	Q96C10	DHX58	-0.576313	0.231453	0.999858
Kent_10h-IC19_10h	Q9BYX4	IFIH1	-0.21329	0.49146	0.829872
Kent_24h-IC19_24h	Q9BYX4	IFIH1	-0.984287	0.00433338	0.287131
IC19_10h-VIC_10h	Q9BYX4	IFIH1	0.0522089	0.865468	0.945565
Kent_10h-VIC_10h	Q9BYX4	IFIH1	-0.161081	0.602367	0.998832
IC19_24h-VIC_24h	Q9BYX4	IFIH1	-0.0790278	0.818638	0.98268
Kent_24h-VIC_24h	Q9BYX4	IFIH1	-1.06331	0.00553522	0.935144
Kent_10h-IC19_10h	Q9H0J9	PARP12	1.83188	0.152736	0.622412
Kent_24h-IC19_24h	Q9H0J9	PARP12	1.3296	0.115262	0.834624
IC19_10h-VIC_10h	Q9H0J9	PARP12	Inf		0
Kent_10h-VIC_10h	Q9H0J9	PARP12	Inf		0
IC19_24h-VIC_24h	Q9H0J9	PARP12	0.581052	0.451842	0.940892
Kent_24h-VIC_24h	Q9H0J9	PARP12	1.91065	0.0522404	0.999858
Kent_10h-IC19_10h	Q9HB58	SP110	0.0994512	0.780666	0.936733
Kent_24h-IC19_24h	Q9HB58	SP110	-0.790383	0.0374659	0.642176
IC19_10h-VIC_10h	Q9HB58	SP110	-0.744075	0.0486595	0.372864
Kent_10h-VIC_10h	Q9HB58	SP110	-0.644624	0.0835327	0.998832
IC19_24h-VIC_24h	Q9HB58	SP110	0.810594	0.0540943	0.767194
Kent_24h-VIC_24h	Q9HB58	SP110	0.0202102	0.959592	0.999858
Kent_10h-IC19_10h	Q9UMW8	USP18
Kent_24h-IC19_24h	Q9UMW8	USP18	-0.923933	0.208824	0.94267
IC19_10h-VIC_10h	Q9UMW8	USP18	#NAME?		0
Kent_10h-VIC_10h	Q9UMW8	USP18	#NAME?		0
IC19_24h-VIC_24h	Q9UMW8	USP18	-0.854689	0.289742	0.903996
Kent_24h-VIC_24h	Q9UMW8	USP18	-1.77862	0.0486449	0.999858
Kent_10h-IC19_10h	Q9Y6K5	OAS3	0.043818	0.804392	0.943161
Kent_24h-IC19_24h	Q9Y6K5	OAS3	-0.0847784	0.632576	0.999433
IC19_10h-VIC_10h	Q9Y6K5	OAS3	-0.0985367	0.578828	0.792936
Kent_10h-VIC_10h	Q9Y6K5	OAS3	-0.0547188	0.757217	0.998832
IC19_24h-VIC_24h	Q9Y6K5	OAS3	0.0763904	0.699694	0.96746
Kent_24h-VIC_24h	Q9Y6K5	OAS3	-0.00838794	0.966149	0.999858
