## Supplementary material for "Evolution of enhanced innate immune evasion by the SARS-CoV-2 B.1.1.7 UK variant": Table S6

### Sheet: RNA_ReadsNorm
RNA	IC19_10.1	IC19_10.2	IC19_10.3	IC19_24.1	IC19_24.2	IC19_24.3	B.1.1.7_10.1	B.1.1.7_10.2	B.1.1.7_10.3	B.1.1.7_24.1	B.1.1.7_24.2	VIC_10.1	VIC_10.2	VIC_10.3	VIC_24.1	VIC_24.2	VIC_24.3
Other non-canonical	0.267819	0.251486	0.282287	0.0931298	0.0903506	0.0907814	0.315818	0.271823	0.296704	0.137387	0.136399	0.177748	0.195287	0.191953	0.0924555	0.0887812	0.0850446
E	0.354631	0.329938	0.365568	0.10474	0.0980275	0.0972792	0.446729	0.382223	0.418624	0.164732	0.181209	0.284882	0.323896	0.331967	0.134375	0.129501	0.122514
Orf1a/b	1	1	1	1	1	1	1	1	1	1	1	1	1	1	1	1	1
M	1.70212	1.55388	1.76093	0.497393	0.467209	0.47179	2.01259	1.70518	1.87308	0.705415	0.769076	1.80336	1.97819	2.03359	0.837758	0.779271	0.7798
N	11.2988	10.6434	11.7855	3.04868	2.80394	2.84305	21.6632	18.1047	19.4104	6.69976	6.8874	10.2521	11.6736	11.7151	4.35638	4.07937	3.85364
Orf9b	0.00305396	0.00304863	0.00313017	0.000778351	0.00086059	0.000883879	0.12197	0.105004	0.116286	0.0554938	0.0530619	0.00126269	0.00143615	0.00152081	0.000624006	0.000668888	0.000678913
N*	NA	NA	6.02e-05	NA	NA	NA	0.260941	0.207299	0.236866	0.102306	0.0988326	NA	NA	NA	NA	NA	NA
Orf3a/b/c/d	0.985288	0.90064	1.02444	0.324722	0.298705	0.296992	1.09776	0.953076	1.04802	0.472366	0.523478	0.844592	0.920924	0.916984	0.409105	0.391327	0.372586
Orf6	0.379833	0.34795	0.385884	0.116221	0.110857	0.114948	0.663466	0.557466	0.625598	0.274815	0.275625	0.373901	0.409742	0.412636	0.195271	0.18167	0.18521
Orf7a/b	1.42246	1.30862	1.44903	0.472531	0.465289	0.480384	1.47377	1.25454	1.41797	0.595489	0.606925	1.19601	1.30197	1.4054	0.648321	0.613162	0.596141
Orf8	0.622716	0.584574	0.653574	0.194925	0.170009	0.181624	0.792456	0.668071	0.752304	0.373298	0.297724	0.58477	0.645154	0.700367	0.283713	0.281437	0.258219
S	1.32369	1.24313	1.31573	0.383228	0.415186	0.366438	1.42733	1.26242	1.31787	0.588729	0.609012	1.28624	1.30353	1.35349	0.603277	0.547761	0.495147

### Sheet: Protein_Intensity
Protein	IC19_10h.1	IC19_10h.2	IC19_10h.3	IC19_24h.1	IC19_24h.2	IC19_24h.3	B.1.1.7_10h.1	B.1.1.7_10h.2	B.1.1.7_10h.3	B.1.1.7_24h.1	B.1.1.7_24h.2	B.1.1.7_24h.3	VIC_10h.1	VIC_10h.2	VIC_10h.3	VIC_24h.1	VIC_24h.2
M	1.1449e+06	1.17529e+06	882330	8.56167e+06	5.89256e+06	9.0699e+06	1.52348e+06	2.09044e+06	2.43961e+06	1.58784e+07	1.45209e+07	1.44565e+07	1.39618e+06	1.50051e+06	1.55694e+06	8.02689e+06	8.48155e+06
N	2.48732e+07	2.41724e+07	2.13343e+07	1.9489e+08	1.61734e+08	2.23932e+08	5.71638e+07	5.99092e+07	6.23252e+07	4.46614e+08	4.16152e+08	4.61716e+08	2.81166e+07	2.96873e+07	2.87736e+07	1.76966e+08	1.87831e+08
S	2.305e+06	2.36613e+06	1.82433e+06	2.4731e+07	1.94256e+07	2.65084e+07	2.51796e+06	2.26434e+06	2.24817e+06	3.53624e+07	3.34426e+07	3.38889e+07	2.41831e+06	1.56464e+06	1.56924e+06	2.0715e+07	2.04553e+07
nsp1	NA	NA	NA	199175	203436	273335	NA	NA	NA	150333	162240	185799	NA	NA	NA	131221	148727
nsp2	NA	NA	NA	182210	123881	198071	NA	NA	NA	194720	160462	146505	NA	NA	NA	136191	131615
nsp3	NA	NA	NA	309142	252037	344779	NA	NA	NA	368721	308475	280116	NA	NA	NA	274306	255911
orf3a	71855.2	56514.4	56138.8	803933	436391	815533	124301	128711	148728	1.13458e+06	1.12426e+06	1.13277e+06	79526.7	67636.1	56724.9	712477	788357
orf6	NA	NA	NA	84995.2	76799.8	99699.1	NA	NA	NA	366545	367986	463914	NA	NA	NA	107136	96192.9
orf7a	70539.2	82181.2	51853.9	722734	692316	758899	79052.2	117323	128071	962066	852485	923091	77329.2	86461.1	83330.9	666372	577481
orf9b	2.16492e+06	2.15126e+06	2.11122e+06	1.59753e+07	1.33798e+07	1.84562e+07	1.67661e+07	1.62876e+07	1.58486e+07	1.08325e+08	9.82563e+07	1.12106e+08	2.7951e+06	2.64515e+06	2.72287e+06	1.55168e+07	1.72973e+07

### Sheet: RNA B.1.1.7 to VIC or IC19
RNA	Time	B.1.1.7 average	IC19 average	VIC average	B.1.1.7.se	IC19.se	VIC.se	ratio_VIC	ratio_IC19	ratio.se_VIC	ratio.se_IC19
E	10	0.415859	0.350046	0.313581	0.0186725	0.0105381	0.0145378	1.32616	1.18801	0.0855901	0.0642232
E	24	0.172971	0.100016	0.128796	0.00823889	0.00237212	0.00344214	1.34298	1.72944	0.0733495	0.0920233
M	10	1.86362	1.67231	1.93838	0.0888681	0.0615998	0.0693786	0.961429	1.1144	0.0573241	0.0671488
M	24	0.737246	0.478797	0.798943	0.0318305	0.00939117	0.0194082	0.922776	1.53979	0.0457142	0.0730188
N	10	19.7261	11.2426	11.2136	1.0393	0.330871	0.480892	1.75912	1.75459	0.119503	0.105888
N	24	6.79358	2.89856	4.09646	0.0938218	0.0759054	0.145379	1.6584	2.34378	0.0631543	0.0693893
N*	10	0.235035	NA	NA	0.015512	NA	NA	NA	NA	NA	NA
N*	24	0.100569	NA	NA	0.0017368	NA	NA	NA	NA	NA	NA
Orf1a/b	10	1	1	1	0	0	0	1	1	0	0
Orf1a/b	24	1	1	1	0	0	0	1	1	0	0
Orf3a/b/c/d	10	1.03295	0.970123	0.894167	0.0424406	0.0365333	0.0248132	1.15521	1.06477	0.0572755	0.0593436
Orf3a/b/c/d	24	0.497922	0.306806	0.391006	0.0255562	0.00897142	0.0105433	1.27344	1.62292	0.0738312	0.0958676
Orf6	10	0.61551	0.371222	0.39876	0.0310126	0.0117667	0.0124574	1.54356	1.65806	0.0915088	0.0986983
Orf6	24	0.27522	0.114008	0.187384	0.000404684	0.00161823	0.00407397	1.46875	2.41403	0.0320055	0.034448
Orf7a/b	10	1.38209	1.39337	1.30113	0.0657794	0.0430621	0.0604465	1.06223	0.991908	0.0706479	0.0562886
Orf7a/b	24	0.601207	0.472734	0.619208	0.00571767	0.00435886	0.0153634	0.970928	1.27176	0.0257991	0.0168462
Orf8	10	0.73761	0.620288	0.64343	0.036651	0.0199556	0.0333811	1.14637	1.18914	0.0823515	0.0703906
Orf8	24	0.335511	0.182186	0.274456	0.0377872	0.00719808	0.00814528	1.22246	1.84158	0.14238	0.219802
Orf9b	10	0.11442	0.00307759	0.00140655	0.00498555	2.63381e-05	7.59696e-05	81.348	37.1785	5.6452	1.65091
Orf9b	24	0.0542779	0.00084094	0.000657269	0.00121597	3.20085e-05	1.68814e-05	82.5809	64.5443	2.81449	2.85068
Other non-canonical	10	0.294782	0.267198	0.188329	0.0127366	0.00889698	0.00537765	1.56525	1.10323	0.0810638	0.0601798
Other non-canonical	24	0.136893	0.0914206	0.0887604	0.000494393	0.000863593	0.00213938	1.54228	1.4974	0.0375881	0.0151435
S	10	1.33588	1.29418	1.31442	0.0484504	0.0256307	0.0201624	1.01632	1.03222	0.0400219	0.0426548
S	24	0.59887	0.388284	0.548728	0.0101417	0.0142977	0.0312184	1.09138	1.54235	0.0647834	0.0625119

### Sheet: Protein B.1.1.7 to VIC or IC19
Protein	Time	B.1.1.7 average	IC19 average	VIC average	B.1.1.7.se	IC19.se	VIC.se	ratio_VIC	ratio_IC19	ratio.se_VIC	ratio.se_IC19
M	10	2.01784e+06	1.06751e+06	1.48454e+06	266945	93003	47087.3	1.35924	1.89024	0.184913	0.299419
M	24	1.49519e+07	7.84137e+06	8.25422e+06	463606	985391	227326	1.81143	1.9068	0.0751227	0.246805
N	10	5.97994e+07	2.346e+07	2.88592e+07	1.49097e+06	1.08193e+06	455441	2.07211	2.549	0.0611432	0.133635
N	24	4.41494e+08	1.93518e+08	1.82399e+08	1.34001e+07	1.79681e+07	5.43248e+06	2.42049	2.28141	0.102929	0.222858
Nsp1	24	166124	225315	139974	10420.7	24041.2	8753.2	1.18682	0.737296	0.105122	0.0912574
Nsp2	24	167229	168054	133903	14323.9	22556.3	2288.44	1.24888	0.995091	0.109081	0.158441
Nsp3	24	319104	301986	265109	26124.3	27010.4	9197.22	1.20367	1.05669	0.107024	0.128126
Orf3a	10	133913	61502.8	67962.6	7515.98	5177.31	6584.35	1.9704	2.17735	0.220616	0.220294
Orf3a	24	1.13054e+06	685286	750417	3181.99	124492	37939.7	1.50654	1.64973	0.076286	0.299733
Orf6	24	399481	87164.7	101664	32218.9	6698.87	5471.58	3.92941	4.58306	0.380997	0.510577
Orf7a	10	108149	68191.4	82373.8	14875.4	8833.08	2679.24	1.3129	1.58596	0.185565	0.299649
Orf7a	24	912548	724649	621927	32069.5	19244.5	44445.6	1.46729	1.2593	0.116852	0.0554704
Orf9b	10	1.63008e+07	2.14246e+06	2.72104e+06	264928	16113.3	43295.2	5.99064	7.60843	0.136254	0.136254
Orf9b	24	1.06229e+08	1.59371e+07	1.64071e+07	4.13313e+06	1.46556e+06	890248	6.47459	6.66553	0.432295	0.665563
S	10	2.34349e+06	2.16515e+06	1.85073e+06	87358.1	171322	283796	1.26625	1.08237	0.199825	0.0946724
S	24	3.42313e+07	2.3555e+07	2.05852e+07	580026	2.1275e+06	129811	1.66291	1.45325	0.030065	0.133548
